# Comparative transcriptomics reveal a novel tardigrade specific DNA binding protein induced in response to ionizing radiation

**DOI:** 10.1101/2023.09.08.556854

**Authors:** M. Anoud, E. Delagoutte, Q. Helleu, A. Brion, E. Duvernois-Berthet, M. As, X. Marques, K. Lamribet, C. Senamaud, L. Jourdren, A. Adrait, S. Heinrich, G. Toutirais, S. Hamlaoui, G. Gropplero, I. Giovannini, L. Ponger, M. Gèze, C. Blugeon, Y. Coute, R. Guidetti, L Rebecchi, C. Giovannangeli, A. De Cian, J-P. Concordet

## Abstract

Tardigrades, microscopic animals found in virtually all ecosystems, are renowned for their remarkable ability to withstand extreme conditions. Recent studies have identified novel tardigrade specific protein families that aid in resistance to desiccation and ionizing radiation (IR). Notably, a tardigrade specific DNA binding protein called Dsup (for DNA damage suppressor) has been found to protect from X-ray damage in human cells and from hydroxyl radicals *in vitro*. However, Dsup has only been found in two species within the Hypsibioidea superfamily.

To better understand mechanisms underlying radio-resistance in the Tardigrada phylum, we first characterized DNA damage and repair in response to IR in the model species *Hypsibius exemplaris*. By analysis of phosphorylated H2AX, we demonstrated the induction and repair of DNA double-strand breaks after IR exposure. Importantly, the rate of single-strand breaks induced was roughly equivalent to that in human cells, suggesting that DNA repair plays a predominant role in the remarkable radio-resistance of tardigrades. In order to identify novel tardigrade specific genes involved, we next conducted a comparative transcriptomics across three species, *H. exemplaris*, *Acutuncus antarcticus* and *Paramacrobiotus fairbanksi*, the latter belonging to the Macrobiotoidea superfamily known to lack Dsup homologs. In all three species, many genes of DNA repair were among the most strongly overexpressed genes alongside a novel tardigrade specific gene, named *T*ardigrade *D*NA damage *R*esponse protein *1* (TDR1). We found that TDR1 protein interacts with DNA and forms aggregates at high concentration suggesting it may condensate DNA and act by preserving chromosome organization until DNA repair is accomplished. Remarkably, when expressed in human cells, TDR1 improved resistance to Bleomycin, a radiomimetic drug. Based on these findings, we propose that TDR1 is a novel tardigrade specific gene responsible for conferring resistance to IR. Our study sheds light on mechanisms of DNA repair helping to cope with high levels of DNA damage. Furthermore, it suggests that at least two tardigrade specific genes, respectively for Dsup and TDR1, have independently evolved DNA-binding functions that contribute to radio-resistance in the Tardigrada phylum.
