## Supplemental Tables 1-9 and 11 for "Comparative transcriptomics reveal a novel tardigrade specific DNA binding protein induced in response to ionizing radiation": SuppTable4_of_sequences.xlsx

### Sheet: DNA sequences
Name	Insertion site name	Vector name	Construct length	Construct sequence	Step
HeTDR1cDNA	-	-	441	ATGTCAAAATCCGGATCTGTAAAGTCCTCCGCCGAATCTCCAGTAGCACCGCCCTCTTTGCGTCGTGACAACACAATGCT GATTACATCCAAGGAAGGGTTGGCCATAATTCAAGACGAGGTGCTTGACTCGTCAAGGTCCGGCAGTAGAAACGTGCAGC AAGCATTGAGTGCAAGTACCAAGACATCCACTGCCGAAAGGAAAACGACGAAGAATTCGCTCCCGCAACTGAAACGGGAC AGCACAATCTCGACGACAGTCAAAGAAGCCAAACTATTATATGGACGCGGCACTGGGTCCTCAAGTAGTTCGCGGCTGCG CGTCGATAAGAAGAAGCAAAAGTCCCTGCCAAAAATTCGCCGAGATAACACCATGAAGAAAACAGTTCAGGATGG…	PCR
AaTDR1-GFP	XhoI-BamHIwoATG	pEGFP-N1	5222	GATTACATCCAAGGAAGGGTTGGCCATAATTCAAGACGAGGTGCTTGACTCGTCAAGGTCCGGCAGTAGAAACGTGCAGC	Twist Biosciences delivered
HeTDR1-GFP	XhoI-BamHIwoATG	pEGFP-N1	5147	AAGCATTGAGTGCAAGTACCAAGACATCCACTGCCGAAAGGAAAACGACGAAGAATTCGCTCCCGCAACTGAAACGGGAC	Twist Biosciences delivered
PrTDR1-GFP	XhoI-BamHIwoATG	pEGFP-N1	5432	AGCACAATCTCGACGACAGTCAAAGAAGCCAAACTATTATATGGACGCGGCACTGGGTCCTCAAGTAGTTCGCGGCTGCG	Twist Biosciences delivered
RcTDR1-GFP	XhoI-BamHIwoATG	pEGFP-N1	5582	CGTCGATAAGAAGAAGCAAAAGTCCCTGCCAAAAATTCGCCGAGATAACACCATGAAGAAAACAGTTCAGGATGGCATCG	Twist Biosciences delivered
RvDsup-GFP	Gibson assembly	pEGFP-N1	6038	AATATGTGGAGAGAATGACACGGAAAACGGGAACAGAG	Cloned
HeRNF146-GFP	XhoI-BamHI	pEGFP-N1	5424	GCCGCCACCATGTCAACGACCACCAAACGGGCCAAAACAGCAGCAGGCAGTCGCAAAAGCACTAGCACCAAGAACAGTACTGGGCTGTGCGTCATTCTGCCTGATTCTACTCCCAGTTCCAGCTCTGCTGCTGTGAGTTCCTCAACACCACTCGTAGAGGACCCTTGTTGCGTATGTACCGATGCACCCCTGCATCCGATAAGGCTCCCATGCTCACACATCTTCTGTTTCCTCTGCATCAAGGGCGTGTTTCTGACAGATCCCAAGTGTCCCATGTGTCGTGCGGATATTCCCCGCAAATGCATCGAAGAGCCCAAAGTGTTTGGCGAAAGCCCGAAAACTCAGGGTTCCCGAAAGCGCAAGAAGCCTCCTACTTCCTCAAGCTCTAGCTCCCATACC…	Cloned
HeBV898_11453	XhoI-BamHI	pEGFP-N1	6215	GCCGCCACCATGCCTCCAAAGCGTTCCACACGGGTTGGAACGTCACGATCCGTGGTAACACCACCCACTGCGCCAGCAGC AGCCCCTGCTGACGTCGTGGCTACTCCCGTTGCCAAGAGGACCAGAGGGAGTGCAGCAGCGGCAGCTGCAGCAAATCCCG ATCCTGTCAGCACGAGTCCGCCCACGAAACGCGCCAAATCTACTCCAGCAAAGAAGGCCTCCGGAGGAATGGTTTCAGTC GCTACCACTGCCGCGACACCGGTGACAGGCACTCCTTCCGCCACCTCCACCAACGTAACACCTACTACTTCTAGCGCGAC CACCGTCAATCCTACCACCGTGAATCCAACCACAGTGTCCCCAACTACAACCACGACCACCGCCTCAGTGCCCAC…	Cloned
pET21-HeTDR1-GFP	BamHI_HindIII	pET-21(+)	6565	ATTTTGTTTAACTTTAAGAAGGAGATATACCATGTCGAAATCCGGTTCGGTTAAGTCCTCCGCTGAGTCGCCGGTGGCCCCACCGTCTTTACGCCGCGATAACACCATGCTTATTACTTCTAAGGAAGGGTTGGCAATCATTCAGGACGAGGTACTCGATTCCAGTCGCTCAGGCTCGCGTAATGTCCAACAAGCACTCTCAGCCTCCACAAAAACATCGACCGCGGAGCGTAAGACTACGAAGAATAGTCTTCCACAACTGAAACGCGACTCTACTATTAGCACCACCGTGAAAGAGGCGAAGCTGCTCTACGGTCGGGGTACAGGGTCTTCTTCATCCTCCCGTTTGCGCGTGGATAAGAAGAAACAGAAGTCGCTCCCTAAAATCCGCCGGGATAA…	Twist Biosciences delivered
pET21-HeTDR1	BamHI_HindIII	pET-21(+)	5815	ATTTTGTTTAACTTTAAGAAGGAGATATACCATGTCGAAATCCGGTTCGGTTAAGTCCTCCGCTGAGTCGCCGGTGGCCCCACCGTCTTTACGCCGCGATAACACCATGCTTATTACTTCTAAGGAAGGGTTGGCAATCATTCAGGACGAGGTACTCGATTCCAGTCGCTCAGGCTCGCGTAATGTCCAACAAGCACTCTCAGCCTCCACAAAAACATCGACCGCGGAGCGTAAGACTACGAAGAATAGTCTTCCACAACTGAAACGCGACTCTACTATTAGCACCACCGTGAAAGAGGCGAAGCTGCTCTACGGTCGGGGTACAGGGTCTTCTTCATCCTCCCGTTTGCGCGTGGATAAGAAGAAACAGAAGTCGCTCCCTAAAATCCGCCGGGATAA…	Twist Biosciences delivered
045-Tol2-HeAct-mCherry	SpeI-EcoRI	045-Tol2-mCHerry	4589	ccaggaaccgtaaaaaggccgcgttgctggcgtttttccataggctccgcccccctgacgagcatcacaaaaatcgacgctcaagtcagaggtggcgaaacccgacaggactataaagataccaggcgtttccccctggaagctccctcgtgcgctctcctgttccgaccctgccgcttaccggatacctgtccgcctttctcccttcgggaagcgtggcgctttctcaatgctcacgctgtaggtatctcagttcggtgtaggtcgttcgctccaagctgggctgtgtgcacgaaccccccgttcagcccgaccgctgcgccttatccggtaactatcgtcttgagtccaacccggtaagacacgacttatcgccactggcagcagccactggtaaca…	Cloned
045-Tol2-HeAct-mNG	EcoRI-BglII	045-Tol2-HeAct-mCherry	4492	ccaggaaccgtaaaaaggccgcgttgctggcgtttttccataggctccgcccccctgacgagcatcacaaaaatcgacgctcaagtcagaggtggcgaaacccgacaggactataaagataccaggcgtttccccctggaagctccctcgtgcgctctcctgttccgaccctgccgcttaccggatacctgtccgcctttctcccttcgggaagcgtggcgctttctcaatgctcacgctgtaggtatctcagttcggtgtaggtcgttcgctccaagctgggctgtgtgcacgaaccccccgttcagcccgaccgctgcgccttatccggtaactatcgtcttgagtccaacccggtaagacacgacttatcgccactggcagcagccactggtaaca…	Cloned
045-Tol2-HeAct-HeTDR1mNG	Gibson assembly	045-Tol2-HeAct-mNG	4929	ccaggaaccgtaaaaaggccgcgttgctggcgtttttccataggctccgcccccctgacgagcatcacaaaaatcgacgctcaagtcagaggtggcgaaacccgacaggactataaagataccaggcgtttccccctggaagctccctcgtgcgctctcctgttccgaccctgccgcttaccggatacctgtccgcctttctcccttcgggaagcgtggcgctttctcaatgctcacgctgtaggtatctcagttcggtgtaggtcgttcgctccaagctgggctgtgtgcacgaaccccccgttcagcccgaccgctgcgccttatccggtaactatcgtcttgagtccaacccggtaagacacgacttatcgccactggcagcagccactggtaaca…	Cloned

### Sheet: Protein sequences
Species	Protein name	amino acid sequence	Accession number or gene ID	Reference
Mesobiotus philippinicus	Mp_TDR1	MAQSSDEAGPSEVPPAPQRFNTMKGTQKAAQYILKGEELESTRAATKELKSAKANQPPKPKRTKTTTVTADEAADFLGGDASKMTSLRSGASRSAQQSKKTTKRLNTKASASTKTPPKAARTNTMKQTAKEGAAFLASAKKEENDDTEEADSEEEEEPQTKSPPKPKRYNTMKQTAKEGAEFVNSGKKKPQEAEPESPPKPKRFNTMKRTAQEGEQFVNSGKKKVESPPKPKRNTTMKRTAQEGEEWTKRGKKGK	DN10347	Mapalo MA et al. 2020
Paramacrobiotus metropolitanus	Pm_TDR1	MVCQASTARTEIIQSEKELRSKGKRKDASTTRMQPVTKSSLNAPNPGAPESEKPVTTDVPLESGSAVSSTAEHVAQKGKSPSPTHSAGSNRKSASPTRNEKDVKGSKSVDREPASSTGNDISESSDNMGSSKDQNSSVGDKPAPPVKSGTMIATAKEGEAFLNNKRLGNSRSDTKQMKQATDTSAESLPKKAPVRKDHSMKATASEAEVITGAPIDVSEKRTLRSEKRKAEEPPKPTRDNTMKRTAKEGNAVLGDGAPTKRTRGGK	XP_055333482.1/PARRI_0006804.t1	assembly GCA_019649055.1 Hara Y et al. 2021
Richtersius cf. coronifer	Rc_TDR1	MADHNTPDGASGDQDSSSQISSKSSLNVPSSGLSQKDAPTSGSSQSGAPAGNSTSGASPAREIQKSASPVPSKGSPNRTVSPSKDDGGVGTDAKKTASHGKNDNSEASADNTEVSAAAETTAEGNGASGEKKDEQKSSETAQVNGETPKSDNEMDTTDASASGPPAVGRDNTMQVTAKEGTALLKNEQLEGTRGTKNTKKAPAAPRAAKESKEKETKEKKPAVKRDSTITSAAKEAAEIVGADVGNMPRLRSAAKKVEAPPKPTRDNTMKRTAKEGKAMLDKKPPAKRARK	Unigene4779_Richtersius	Kamilari et al. 2019
Paramacrobiotus spatialis (formerly called P.richtersi - data available under this name)	Pr_TDR1	MADKVPDIVSTGNETASKSALSVPNPGPAESDTATLSGTVTSDSSASLSAPEQASTQKGKSPTPVSSSASPTRNSKSPTRSEKDIKPTSSVDKEPESSAGNDITDSGEMGSNTPTKEKPAPAARDNTMKVTAKEGTALLNEQRLESTRAGTRNVKKATEASTEASPKKAPVRRDHTIHTVVKEAASIIGTDVDNMPRLRSAASKKPEAPPKVARDSTMKRTAQEGKTLLGDTPPAKRTRGK	GFGY01016409.1	Assembly GFGY00000000.1 Boothy et al. 2017
Paramacrobiotus fairbanksi	Pf_TDR1	MADKVPDIVSTANEQTASKSDSNAPNPGPVESEAAPLSNTVSSDSTASHSVPEETSTQKGKSPTPVSSSASPARNSKSPTRNDKDPKPALSVDKEPESSAGNDISDSGDMGSNTPTKEKPAPAARDNTMMVTAKEGTALLNEERLEGTRAGTRNVKKATVATAETSPKKAPVRRDHTMQTVVKEAASIIGTDVDSMPRLRSAASKKPEVLPKTESKKPETPPKAARDSTMKRTAQEGKTLLGETPPAKRTRGK	Pdec_geneID_rb_105711	this study
Hypsibius exemplaris	He_TDR1	MSKSGSVKSSAESPVAPPSLRRDNTMLITSKEGLAIIQDEVLDSSRSGSRNVQQALSASTKTSTAERKTTKNSLPQLKRDSTISTTVKEAKLLYGRGTGSSSSSRLRVDKKKQKSLPKIRRDNTMKKTVQDGIEYVERMTRKTGTE	corrected BV898_14257	this study corrected from assembly GCA_002082055.1 Yoshida Y et al. 2017
Hypsibius exemplaris	Hexe_DDR1_10457	MAQMTTRNQDTVSSFCRYTVGVASAPCSFGNLMSACPFFGIAYSDRLKAGHAVAKEIQNAQPTNASSEQSVSRKDPKMPQLKRDSTMAVTVKEAKVLFGRGVGTPRANRFRLTAQRRQIKRLSSPTIQRKNATNQTIKDGRCFLVGQLRRDAGSSTISDEVLDLILTGTAFRYKSLWIPGAVGSN	BV898_10457	assembly GCA_002082055.1 Yoshida Y et al. 2017
Acutuncus antarcticus	Aa_TDR1	MAQSMYVEPIPDQRTVVNVDMGKPLNGGDGQGFVLPTIRRENTMLVTSKEGAAILLAGVDSTRSGTKKVQNAIDASICTSGTCSSSSRAKKSLKPARLKRDNTMVSTVKEAKSLFGRSTGHRSQKKRLRSDTKKQSVPKIKRDLTMEKTAKEGRDFLRRMGLSSRSTSNSNSK	Aant_geneID_rb_46508	this study
