## Supplemental Tables 1-9 and 11 for "Comparative transcriptomics reveal a novel tardigrade specific DNA binding protein induced in response to ionizing radiation": SuppTable11_RNAseq_mapping.xlsx

### Sheet: Sheet1
SRA accession	BioProject	BioSample	Sample id	nb Fragments	Fragments used for expression	% fragments used for expression	Description
SRR25390824	PRJNA997229	SAMN36665862	Aant_S1-394_IR_ctrl	10774244	8385248	77.8268	control_irradiation_1000Gy
SRR25390783	PRJNA997229	SAMN36665862	Aant_S10-403_BL_ctrl	10798453	8044679	74.4984	control_Bleomycin
SRR25390822	PRJNA997229	SAMN36665862	Aant_S11-404_BL_ctrl	15707941	12647641	80.5175	control_Bleomycin
SRR25390821	PRJNA997229	SAMN36665862	Aant_S12-405_BL	9244560	6677078	72.2271	treated with Bleomycin
SRR25390823	PRJNA997229	SAMN36665862	Aant_S2-395_IR	17248908	13557961	78.6019	irradiated_1000Gy
SRR25390812	PRJNA997229	SAMN36665862	Aant_S3-396_IR_ctrl	16823852	13629306	81.0118	control_irradiation_1000Gy
SRR25390801	PRJNA997229	SAMN36665862	Aant_S4-397_IR	13952388	10621675	76.128	irradiated_1000Gy
SRR25390790	PRJNA997229	SAMN36665862	Aant_S5-398_IR_ctrl	19092333	14950416	78.3059	control_irradiation_1000Gy
SRR25390787	PRJNA997229	SAMN36665862	Aant_S6-399_IR	13101189	10115361	77.2095	irradiated_1000Gy
SRR25390786	PRJNA997229	SAMN36665862	Aant_S7-400_BL_ctrl	18476454	12168812	65.8612	control_Bleomycin
SRR25390785	PRJNA997229	SAMN36665862	Aant_S8-401_BL	13344332	9668201	72.4517	treated with Bleomycin
SRR25390784	PRJNA997229	SAMN36665862	Aant_S9-402_BL	17324777	13674302	78.9292	treated with Bleomycin
SRR25390820	PRJNA997229	SAMN36665863	Hexe_n1-10_IR	26638596	20261382	76.0602	irradiated_1000Gy
SRR25390819	PRJNA997229	SAMN36665863	Hexe_n1-5j_BL	37560102	29136504	77.573	treated with Bleomycin
SRR25390818	PRJNA997229	SAMN36665863	Hexe_n1-5j_BL_ctrl	29963258	23677579	79.022	control_Bleomycin
SRR25390817	PRJNA997229	SAMN36665863	Hexe_n1-8_IR_ctrl	30829940	23469212	76.1247	control_irradiation_1000Gy
SRR25390816	PRJNA997229	SAMN36665863	Hexe_n2-11_IR	36471190	27856101	76.3784	irradiated_1000Gy
SRR25390815	PRJNA997229	SAMN36665863	Hexe_n2-4j_BL	33923332	23893643	70.4342	treated with Bleomycin
SRR25390814	PRJNA997229	SAMN36665863	Hexe_n2-4j_BL_ctrl	30943361	22411462	72.4274	control_Bleomycin
SRR25390813	PRJNA997229	SAMN36665863	Hexe_n2-9_IR_ctrl	33225484	25782445	77.5984	control_irradiation_1000Gy
SRR25390811	PRJNA997229	SAMN36665863	Hexe_n3-5j_BL	31217243	23525233	75.3597	treated with Bleomycin
SRR25390810	PRJNA997229	SAMN36665863	Hexe_n3-5j_BL_ctrl	28520678	21528393	75.4835	control_Bleomycin
SRR25390809	PRJNA997229	SAMN36665863	Hexe_n4-13_IR_ctrl	32365085	24764687	76.5167	control_irradiation_1000Gy
SRR25390808	PRJNA997229	SAMN36665863	Hexe_n4-14_IR	34236005	25968883	75.8526	irradiated_1000Gy
SRR25390807	PRJNA997229	SAMN36665864	Pfai_1_Pool-A2-IR_ctrl	46741230	25463086	54.4767	control_irradiation_1000Gy
SRR25390806	PRJNA997229	SAMN36665864	Pfai_2_Pool-A2-IR	75444514	43324102	57.4251	irradiated_1000Gy
SRR25390805	PRJNA997229	SAMN36665865	Pfai_3_Pool-B1-IR_ctrl	50029271	27309814	54.5877	control_irradiation_1000Gy
SRR25390804	PRJNA997229	SAMN36665865	Pfai_4_Pool-B1-IR	56412780	30225518	53.5792	irradiated_1000Gy
SRR25390803	PRJNA997229	SAMN36665866	Pfai_5_Pool-C1-IR_ctrl	50275887	28201508	56.0935	control_irradiation_1000Gy
SRR25390802	PRJNA997229	SAMN36665866	Pfai_6_Pool-C1-IR	59906529	35406139	59.1023	irradiated_1000Gy
SRR25390800	PRJNA997229	SAMN36665867	Pfai_7_Clone-B1-IR_ctrl	53524583	31104058	58.1117	control_irradiation_1000Gy
SRR25390799	PRJNA997229	SAMN36665867	Pfai_8_Clone-B1-IR	45738611	28173468	61.5967	irradiated_1000Gy
